# Tyrosine-sulfated peptide hormone induces flavonol biosynthesis to control elongation and differentiation in Arabidopsis primary root

**DOI:** 10.1101/2024.02.02.578681

**Authors:** Maria Florencia Ercoli, Alexandra M. Shigenaga, Artur Teixeira de Araujo, Rashmi Jain, Pamela C. Ronald

## Abstract

In Arabidopsis roots, growth initiation and cessation are organized into distinct zones. How regulatory mechanisms are integrated to coordinate these processes and maintain proper growth progression over time is not well understood. Here, we demonstrate that the peptide hormone PLANT PEPTIDE CONTAINING SULFATED TYROSINE 1 (PSY1) promotes root growth by controlling cell elongation. Higher levels of PSY1 lead to longer differentiated cells with a shootward displacement of characteristics common to mature cells. PSY1 activates genes involved in the biosynthesis of flavonols, a group of plant-specific secondary metabolites. Using genetic and chemical approaches, we show that flavonols are required for PSY1 function. Flavonol accumulation downstream of PSY1 occurs in the differentiation zone, where PSY1 also reduces auxin and reactive oxygen species (ROS) activity. These findings support a model where PSY1 signals the developmental-specific accumulation of secondary metabolites to regulate the extent of cell elongation and the overall progression to maturation.

Teaser

PSY1-induced flavonol biosynthesis in Arabidopsis roots modulates the distance from the root tip at which cell elongation ceases.
