## Supplemental Dataset1 for "Tyrosine-sulfated peptide hormone induces flavonol biosynthesis to control elongation and differentiation in Arabidopsis primary root"

### Sheet: activated
	Supplemental DataSet2. GO-Biological Process enrichment analysis for genes activated or repressed genes PSY1-treatment (4hs,50nM)
	Analysis Type:	PANTHER Overrepresentation Test (Released 20221013)
	Annotation Version and Release Date:	GO Ontology database DOI: 10.5281/zenodo.6799722 Released 2022-07-01
	Analyzed List:	PSY1 activated (Arabidopsis thaliana)
	Reference List:	Arabidopsis thaliana (all genes in database)
	Test Type:	FISHER
	Correction:	FDR
	GO biological process complete	Arabidopsis thaliana - REFLIST (27430)	PSY1 Up (91)	PSY1 Up (expected)	PSY1 Up (over/under)	Fold Enrichment	raw P-value	FDR
	cellular response to UV-A (GO:0071492)	4	2	0.01	+	> 100	0.000161	0.0215
	response to UV-A (GO:0070141)	4	2	0.01	+	> 100	0.000161	0.021
	cellular anion homeostasis (GO:0030002)	5	2	0.02	+	> 100	0.000225	0.027
	response to paraquat (GO:1901562)	5	2	0.02	+	> 100	0.000225	0.0264
	cellular response to far red light (GO:0071490)	6	2	0.02	+	> 100	0.000299	0.0332
	cellular response to high light intensity (GO:0071486)	6	2	0.02	+	> 100	0.000299	0.0326
	flavonol biosynthetic process (GO:0051555)	16	4	0.05	+	75.36	5.2e-07	0.000128
	flavone biosynthetic process (GO:0051553)	16	4	0.05	+	75.36	5.2e-07	0.000123
	flavonol metabolic process (GO:0051554)	17	4	0.06	+	70.92	6.41e-07	0.000135
	flavone metabolic process (GO:0051552)	17	4	0.06	+	70.92	6.41e-07	0.00013
	flavonoid biosynthetic process (GO:0009813)	86	14	0.29	+	49.07	2.31e-19	6.78e-16
	regulation of chlorophyll biosynthetic process (GO:0010380)	23	3	0.08	+	39.32	8.6e-05	0.0124
	flavonoid metabolic process (GO:0009812)	132	16	0.44	+	36.54	3.93e-20	2.31e-16
	regulation of tetrapyrrole biosynthetic process (GO:1901463)	25	3	0.08	+	36.17	0.000108	0.0148
	response to UV-B (GO:0010224)	73	8	0.24	+	33.03	2.76e-10	1.08e-07
	regulation of chlorophyll metabolic process (GO:0090056)	30	3	0.1	+	30.14	0.000178	0.0227
	regulation of flavonoid biosynthetic process (GO:0009962)	32	3	0.11	+	28.26	0.000212	0.0265
	response to UV (GO:0009411)	127	11	0.42	+	26.11	1.13e-12	8.32e-10
	hyperosmotic salinity response (GO:0042538)	59	5	0.2	+	25.54	2.31e-06	0.000425
	response to far red light (GO:0010218)	48	4	0.16	+	25.12	2.68e-05	0.00427
	olefinic compound biosynthetic process (GO:0120255)	39	3	0.13	+	23.19	0.000366	0.0378
	olefinic compound metabolic process (GO:0120254)	53	4	0.18	+	22.75	3.86e-05	0.00583
	regulation of tetrapyrrole metabolic process (GO:1901401)	40	3	0.13	+	22.61	0.000392	0.0398
	hyperosmotic response (GO:0006972)	70	5	0.23	+	21.53	5.09e-06	0.000907
	response to red light (GO:0010114)	103	7	0.34	+	20.49	8.25e-08	2.21e-05
	response to high light intensity (GO:0009644)	63	4	0.21	+	19.14	7.31e-05	0.0108
	response to blue light (GO:0009637)	160	6	0.53	+	11.3	1.92e-05	0.00332
	pigment biosynthetic process (GO:0046148)	162	6	0.54	+	11.16	2.05e-05	0.00345
	pigment metabolic process (GO:0042440)	237	8	0.79	+	10.17	1.58e-06	0.0003
	organic hydroxy compound biosynthetic process (GO:1901617)	213	6	0.71	+	8.49	9e-05	0.0126
	response to abscisic acid (GO:0009737)	1073	21	3.56	+	5.9	4.99e-11	2.1e-08
	response to salt stress (GO:0009651)	622	12	2.06	+	5.82	1.21e-06	0.000237
	response to red or far red light (GO:0009639)	375	7	1.24	+	5.63	0.00028	0.0317
	response to alcohol (GO:0097305)	1194	22	3.96	+	5.55	4.95e-11	2.24e-08
	response to auxin (GO:0009733)	385	7	1.28	+	5.48	0.000327	0.035
	response to water deprivation (GO:0009414)	1000	18	3.32	+	5.43	5.35e-09	1.66e-06
	organic hydroxy compound metabolic process (GO:1901615)	389	7	1.29	+	5.42	0.000347	0.0365
	response to osmotic stress (GO:0006970)	894	16	2.97	+	5.39	4.58e-08	1.29e-05
	response to water (GO:0009415)	1073	19	3.56	+	5.34	2.44e-09	8.46e-07
	secondary metabolic process (GO:0019748)	810	14	2.69	+	5.21	5.26e-07	0.000119
	response to acid chemical (GO:0001101)	1106	19	3.67	+	5.18	3.97e-09	1.3e-06
	response to light stimulus (GO:0009416)	2003	33	6.65	+	4.97	3.56e-15	4.19e-12
	response to radiation (GO:0009314)	2045	33	6.78	+	4.86	6.4e-15	5.38e-12
	response to oxidative stress (GO:0006979)	613	9	2.03	+	4.43	0.000219	0.0269
	response to lipid (GO:0033993)	1935	26	6.42	+	4.05	5.48e-10	2.02e-07
	response to hormone (GO:0009725)	2508	32	8.32	+	3.85	1.02e-11	5.45e-09
	response to endogenous stimulus (GO:0009719)	2542	32	8.43	+	3.79	1.45e-11	7.1e-09
	response to abiotic stimulus (GO:0009628)	4114	49	13.65	+	3.59	1.02e-17	2.01e-14
	response to inorganic substance (GO:0010035)	2111	25	7	+	3.57	1.61e-08	4.72e-06
	response to oxygen-containing compound (GO:1901700)	3087	36	10.24	+	3.52	3.95e-12	2.58e-09
	response to organic substance (GO:0010033)	3506	38	11.63	+	3.27	6.77e-12	3.98e-09
	response to chemical (GO:0042221)	5053	51	16.76	+	3.04	1.47e-15	2.17e-12
	organic substance biosynthetic process (GO:1901576)	3119	29	10.35	+	2.8	1.64e-07	4.19e-05
	biosynthetic process (GO:0009058)	3327	29	11.04	+	2.63	6.37e-07	0.000139
	response to stimulus (GO:0050896)	9304	68	30.87	+	2.2	4e-15	3.93e-12
	response to stress (GO:0006950)	5286	35	17.54	+	2	2.35e-05	0.00385
	metabolic process (GO:0008152)	10826	56	35.92	+	1.56	3.39e-05	0.00524
	organic substance metabolic process (GO:0071704)	9807	50	32.54	+	1.54	0.000253	0.0292

### Sheet: repressed
	Analysis Type:	PANTHER Overrepresentation Test (Released 20221013)
	Annotation Version and Release Date:	GO Ontology database DOI: 10.5281/zenodo.6799722 Released 2022-07-01
	Analyzed List:	PSY1 repressed (Arabidopsis thaliana)(uploaded)
	Reference List:	Arabidopsis thaliana (all genes in database)
	Test Type:	FISHER
	Correction:	FDR
	GO biological process complete	Arabidopsis thaliana - REFLIST (27430)	PSY1 down(160)	PSY1 down (expected)	PSY1 down (over/under)	Fold Enrichment	raw P-value	FDR
	photosynthesis, light harvesting in photosystem I (GO:0009768)	24	6	0.14	+	42.86	1.83e-08	2.16e-05
	indole glucosinolate metabolic process (GO:0042343)	19	4	0.11	+	36.09	8.85e-06	0.0018
	defense response by callose deposition in cell wall (GO:0052544)	16	3	0.09	+	32.14	0.000173	0.0261
	defense response by cell wall thickening (GO:0052482)	17	3	0.1	+	30.25	0.000203	0.0291
	regulation of protein serine/threonine phosphatase activity (GO:0080163)	20	3	0.12	+	25.72	0.000311	0.0407
	photosynthesis, light harvesting (GO:0009765)	43	6	0.25	+	23.92	3.94e-07	0.00011
	callose localization (GO:0052545)	43	4	0.25	+	15.95	0.00016	0.0248
	polysaccharide localization (GO:0033037)	46	4	0.27	+	14.91	0.000204	0.0286
	response to high light intensity (GO:0009644)	63	5	0.37	+	13.61	4.78e-05	0.00828
	cellular response to hypoxia (GO:0071456)	239	11	1.39	+	7.89	2.57e-07	8.39e-05
	cellular response to decreased oxygen levels (GO:0036294)	241	11	1.41	+	7.82	2.78e-07	8.61e-05
	cellular response to oxygen levels (GO:0071453)	242	11	1.41	+	7.79	2.89e-07	8.51e-05
	photosynthesis, light reaction (GO:0019684)	142	6	0.83	+	7.24	0.000232	0.0317
	response to hypoxia (GO:0001666)	323	12	1.88	+	6.37	6.53e-07	0.000175
	response to decreased oxygen levels (GO:0036293)	331	12	1.93	+	6.22	8.37e-07	0.000214
	response to oxygen levels (GO:0070482)	333	12	1.94	+	6.18	8.89e-07	0.000218
	defense response to fungus (GO:0050832)	702	19	4.09	+	4.64	4.36e-08	3.21e-05
	response to oxidative stress (GO:0006979)	613	15	3.58	+	4.2	4.14e-06	0.000903
	response to light intensity (GO:0009642)	373	9	2.18	+	4.14	0.000409	0.0492
	response to fungus (GO:0009620)	995	22	5.8	+	3.79	1.13e-07	3.9e-05
	root development (GO:0048364)	1190	25	6.94	+	3.6	3.68e-08	3.61e-05
	root system development (GO:0022622)	1193	25	6.96	+	3.59	3.86e-08	3.25e-05
	root morphogenesis (GO:0010015)	670	13	3.91	+	3.33	0.000184	0.0271
	cell wall organization or biogenesis (GO:0071554)	967	18	5.64	+	3.19	1.77e-05	0.00325
	response to organic cyclic compound (GO:0014070)	817	14	4.77	+	2.94	0.000361	0.0462
	response to bacterium (GO:0009617)	1242	21	7.24	+	2.9	1.4e-05	0.00267
	defense response to bacterium (GO:0042742)	1029	17	6	+	2.83	0.000129	0.021
	cellular response to chemical stimulus (GO:0070887)	2047	33	11.94	+	2.76	9.77e-08	3.84e-05
	defense response to other organism (GO:0098542)	2116	34	12.34	+	2.75	6.47e-08	4.23e-05
	cellular response to stress (GO:0033554)	1215	19	7.09	+	2.68	0.000103	0.0173
	defense response (GO:0006952)	2441	37	14.24	+	2.6	6.5e-08	3.82e-05
	response to external biotic stimulus (GO:0043207)	2471	37	14.41	+	2.57	8.83e-08	4.33e-05
	response to other organism (GO:0051707)	2471	37	14.41	+	2.57	8.83e-08	4e-05
	response to biotic stimulus (GO:0009607)	2473	37	14.43	+	2.56	9.01e-08	3.79e-05
	biological process involved in interspecies interaction between organisms (GO:0044419)	2487	37	14.51	+	2.55	1.04e-07	3.82e-05
	response to external stimulus (GO:0009605)	2967	44	17.31	+	2.54	4.7e-09	9.23e-06
	plant organ development (GO:0099402)	1972	29	11.5	+	2.52	4.1e-06	0.000927
	cellular response to organic substance (GO:0071310)	1550	21	9.04	+	2.32	0.00039	0.0478
	response to stress (GO:0006950)	5286	71	30.83	+	2.3	5.53e-13	3.25e-09
	cell communication (GO:0007154)	2688	35	15.68	+	2.23	6.24e-06	0.00131
	cellular response to stimulus (GO:0051716)	3873	49	22.59	+	2.17	8.5e-08	4.55e-05
	signaling (GO:0023052)	2474	30	14.43	+	2.08	0.000136	0.0217
	response to chemical (GO:0042221)	5053	61	29.47	+	2.07	7.78e-09	1.14e-05
	response to organic substance (GO:0010033)	3506	41	20.45	+	2	1.31e-05	0.00257
	response to abiotic stimulus (GO:0009628)	4114	48	24	+	2	1.94e-06	0.000458
	response to oxygen-containing compound (GO:1901700)	3087	36	18.01	+	2	4.71e-05	0.00841
	signal transduction (GO:0007165)	2411	28	14.06	+	1.99	0.000412	0.0485
	response to stimulus (GO:0050896)	9304	98	54.27	+	1.81	3.15e-12	9.28e-09
	nucleobase-containing compound metabolic process (GO:0006139)	2274	2	13.26	-	0.15	0.000235	0.0315
	nucleic acid metabolic process (GO:0090304)	1876	1	10.94	-	0.09	0.000372	0.0465
