## Supplemental Dataset2 for "Tyrosine-sulfated peptide hormone induces flavonol biosynthesis to control elongation and differentiation in Arabidopsis primary root"

### Sheet: Sheet1
	Supplemental DataSet4. Kyoto Encyclopedia of Genes and Genomes (KEGG) pathway enrichment analysis of genes activated in the triple PSYR mutant (tri-1), Wang et al. 2022
	Category	Term	Count	%	PValue	Genes	List Total	Pop Hits	Pop Total	Fold Enrichment	Bonferroni	Benjamini	FDR
	KEGG_PATHWAY	ath00966:Glucosinolate biosynthesis	16	0.82602	2.57e-09	AT5G23010, AT5G23020, AT4G31500, AT5G14200, AT3G58990, AT1G16400, AT4G39950, AT1G74100, AT4G13430, AT3G19710, AT4G13770, AT1G24100, AT1G18590, AT2G20610, AT1G74090, AT2G43100	530	26	5240	6.08418	3.21e-07	8.03e-08	6.55e-08
	KEGG_PATHWAY	ath00945:Stilbenoid, diarylheptanoid and gingerol biosynthesis	5	0.258131	0.00855472	AT2G30490, AT5G48930, AT4G34050, AT2G40890, AT4G26220	530	9	5240	5.49266	0.65834	0.0509209	0.0415515
	KEGG_PATHWAY	ath00941:Flavonoid biosynthesis	13	0.671141	1.5e-06	AT5G48930, AT3G51240, AT2G30490, AT3G55120, AT5G63595, AT5G63590, AT4G26220, AT5G13930, AT4G34050, AT5G05270, AT5G08640, AT5G07990, AT2G40890	530	25	5240	5.14113	0.000188	3.14e-05	2.56e-05
	KEGG_PATHWAY	ath00940:Phenylpropanoid biosynthesis	44	2.27155	1.94e-13	AT5G48930, AT2G30490, AT5G47000, AT3G32980, AT3G28200, AT3G49960, AT3G21230, AT1G30760, AT2G37040, AT3G53260, AT2G34790, AT1G65060, AT4G26010, AT2G18150, AT2G43480, AT4G34050, AT1G52760, AT2G24800, AT2G38380, AT2G40890, AT4G34230, AT4G36430, AT5G15180, AT5G22410, AT5G14130, AT5G26310, AT1G05250, AT3G21240, AT5G67400, AT1G34510, AT5G17820, AT1G30870, AT4G05160, AT4G26220, AT5G66690, AT5G42180, AT4…	530	128	5240	3.39858	2.42e-11	8.08e-12	6.59e-12
	KEGG_PATHWAY	ath01210:2-Oxocarboxylic acid metabolism	24	1.23903	4.59e-07	AT5G19550, AT3G02020, AT5G23010, AT5G23020, AT4G31500, AT5G14200, AT3G58990, AT1G16400, AT2G17130, AT4G39950, AT1G74100, AT4G13430, AT3G19710, AT2G44350, AT1G70580, AT4G13770, AT4G35260, AT4G17830, AT1G24100, AT2G20610, AT4G31990, AT1G54340, AT2G43100, AT1G62800	530	74	5240	3.20653	5.74e-05	1.15e-05	9.37e-06
	KEGG_PATHWAY	ath00909:Sesquiterpenoid and triterpenoid biosynthesis	7	0.361384	0.0233101	AT1G78970, AT1G58440, AT5G24140, AT5G36150, AT5G42600, AT5G48010, AT4G13280	530	23	5240	3.00902	0.947569	0.112068	0.0914473
	KEGG_PATHWAY	ath00670:One carbon pool by folate	6	0.309757	0.0536059	AT2G44160, AT1G36370, AT4G13930, AT3G59970, AT5G26780, AT4G37930	530	21	5240	2.8248	0.998979	0.216153	0.176381
	KEGG_PATHWAY	ath00330:Arginine and proline metabolism	15	0.774393	0.000687	AT5G19550, AT2G39800, AT1G65840, AT4G29720, AT2G16500, AT2G17720, AT5G15950, AT1G44170, AT2G43020, AT5G38710, AT5G62530, AT4G31990, AT4G34710, AT1G23800, AT1G62800	530	54	5240	2.74633	0.0823616	0.00660941	0.00539328
	KEGG_PATHWAY	ath00920:Sulfur metabolism	11	0.567888	0.00755862	AT4G39940, AT5G04590, AT3G61440, AT5G63990, AT3G22890, AT1G62180, AT5G63980, AT2G14750, AT4G35640, AT4G14030, AT4G21990	530	42	5240	2.5894	0.612646	0.0472414	0.0385489
	KEGG_PATHWAY	ath00620:Pyruvate metabolism	25	1.29066	2.2e-05	AT5G24760, AT1G32780, AT3G52990, AT1G11840, AT5G56350, AT1G53310, AT3G17240, AT5G36880, AT3G15020, AT1G23800, AT2G22780, AT5G43330, AT2G19900, AT2G36580, AT5G63680, AT2G38860, AT1G44170, AT1G22440, AT3G47520, AT3G14940, AT1G36160, AT4G17260, AT4G16155, AT3G54600, AT3G13930	530	97	5240	2.54814	0.0027402	0.000305	0.000249
	KEGG_PATHWAY	ath00130:Ubiquinone and other terpenoid-quinone biosynthesis	10	0.516262	0.013602	AT2G30490, AT2G24850, AT1G51680, AT3G21240, AT1G18870, AT3G21230, AT2G18950, AT1G65060, AT4G05160, AT5G36160	530	39	5240	2.53507	0.819481	0.06801	0.0554961
	KEGG_PATHWAY	ath00380:Tryptophan metabolism	16	0.82602	0.00139025	AT5G25620, AT1G14120, AT4G31500, AT4G26910, AT4G39950, AT1G74100, AT1G44170, AT1G24100, AT3G17240, AT4G35160, AT2G20610, AT3G44310, AT3G44320, AT1G23800, AT4G16155, AT5G54160	530	64	5240	2.4717	0.159621	0.0102225	0.00834152
	KEGG_PATHWAY	ath00400:Phenylalanine, tyrosine and tryptophan biosynthesis	14	0.722767	0.0031195	AT3G54640, AT5G19550, AT5G17990, AT1G08250, AT5G66120, AT2G24850, AT1G48850, AT2G27820, AT5G38530, AT2G04400, AT4G31990, AT5G36160, AT1G22410, AT1G62800	530	56	5240	2.4717	0.323313	0.020523	0.0167468
	KEGG_PATHWAY	ath00630:Glyoxylate and dicarboxylate metabolism	19	0.980898	0.000583	AT1G36370, AT5G43330, AT5G14780, AT5G26780, AT5G37600, AT2G44350, AT1G70580, AT3G17240, AT5G36880, AT3G47520, AT5G04140, AT3G15020, AT4G13930, AT3G48990, AT4G37930, AT4G16155, AT4G33010, AT2G22780, AT2G41220	530	78	5240	2.40832	0.0703035	0.00607299	0.00495556
	KEGG_PATHWAY	ath00260:Glycine, serine and threonine metabolism	17	0.877646	0.0012963	AT3G54640, AT3G02020, AT1G17745, AT3G08860, AT1G36370, AT5G26780, AT1G31230, AT1G70580, AT3G17240, AT1G22170, AT5G38530, AT4G13930, AT4G37930, AT1G78050, AT4G16155, AT4G33010, AT4G35630	530	70	5240	2.40108	0.14968	0.0101273	0.00826388
	KEGG_PATHWAY	ath00053:Ascorbate and aldarate metabolism	14	0.722767	0.00896695	AT4G26850, AT5G15490, AT3G52880, AT3G27820, AT3G02870, AT1G44170, AT5G11540, AT5G39320, AT1G75270, AT1G23800, AT5G52560, AT3G29360, AT4G35970, AT5G21105	530	63	5240	2.19706	0.675647	0.0509486	0.041574
	KEGG_PATHWAY	ath01250:Biosynthesis of nucleotide sugars	22	1.13578	0.000806	AT1G31070, AT5G19220, AT3G02570, AT5G15490, AT3G51160, AT1G64440, AT3G03250, AT5G48300, AT1G63000, AT1G23190, AT3G62830, AT4G20460, AT2G19860, AT1G53500, AT4G33030, AT5G39320, AT1G78570, AT5G59290, AT5G52560, AT3G29360, AT2G45790, AT2G47650	530	100	5240	2.17509	0.0958647	0.00719541	0.00587145
	KEGG_PATHWAY	ath00350:Tyrosine metabolism	9	0.464636	0.0492629	AT5G19550, AT2G24850, AT1G22440, AT5G24760, AT1G32780, AT4G31990, AT5G36160, AT2G02390, AT1G62800	530	41	5240	2.17027	0.998191	0.205262	0.167494
	KEGG_PATHWAY	ath00020:Citrate cycle (TCA cycle)	14	0.722767	0.0102493	AT5G43330, AT4G26910, AT5G66760, AT2G17130, AT2G44350, AT4G35260, AT3G17240, AT3G47520, AT3G15020, AT1G54340, AT4G16155, AT3G27380, AT2G22780, AT3G13930	530	64	5240	2.16274	0.724115	0.0557026	0.0454534
	KEGG_PATHWAY	ath00010:Glycolysis / Gluconeogenesis	26	1.34228	0.000262	AT5G24760, AT1G32780, AT3G52990, AT4G29220, AT1G23190, AT5G14500, AT5G56350, AT3G17240, AT5G56630, AT1G22170, AT5G36880, AT3G52930, AT1G23800, AT1G74030, AT1G78050, AT2G36580, AT5G63680, AT2G19860, AT1G44170, AT5G57330, AT1G22440, AT4G33070, AT4G17260, AT4G16155, AT2G29560, AT3G13930	530	119	5240	2.16014	0.0322234	0.00327497	0.00267237
	KEGG_PATHWAY	ath00480:Glutathione metabolism	22	1.13578	0.00120513	AT2G31570, AT3G24170, AT1G10370, AT2G29490, AT4G02520, AT2G29460, AT2G29470, AT5G26220, AT1G27140, AT1G24280, AT1G17190, AT5G02790, AT1G53680, AT5G40760, AT1G75270, AT1G54340, AT5G02780, AT3G03190, AT2G29440, AT4G35970, AT3G09270, AT1G78370	530	103	5240	2.11174	0.139922	0.0100428	0.0081949
	KEGG_PATHWAY	ath00270:Cysteine and methionine metabolism	26	1.34228	0.000508	AT3G03780, AT5G19550, AT1G17745, AT3G17390, AT1G31230, AT5G15950, AT3G23810, AT3G61440, AT3G15020, AT1G05010, AT5G04950, AT4G35640, AT2G22780, AT5G36160, AT3G02020, AT3G08860, AT5G43330, AT5G17920, AT2G36880, AT2G24850, AT3G47520, AT4G31990, AT5G56080, AT4G17260, AT4G35630, AT1G62800	530	124	5240	2.07304	0.0615035	0.0057691	0.00470759
	KEGG_PATHWAY	ath04712:Circadian rhythm - plant	8	0.41301	0.0922184	AT5G13930, AT2G18790, AT2G46830, AT2G32950, AT1G01060, AT5G23280, AT1G09530, AT2G46340	530	39	5240	2.02806	0.999994	0.359679	0.293498
	KEGG_PATHWAY	ath00999:Biosynthesis of various plant secondary metabolites	13	0.671141	0.0305154	AT1G55290, AT1G60270, AT4G31940, AT3G17390, AT1G32100, AT3G03640, AT2G36880, AT2G44460, AT4G13660, AT5G04950, AT5G28510, AT5G56080, AT3G09260	530	66	5240	1.9474	0.979222	0.136229	0.111163
	KEGG_PATHWAY	ath01230:Biosynthesis of amino acids	48	2.47806	6.98e-06	AT3G03780, AT5G19550, AT2G39800, AT1G17745, AT5G17990, AT1G08250, AT3G04790, AT3G52990, AT3G17390, AT5G26780, AT4G29220, AT1G31230, AT5G66120, AT2G17130, AT4G13430, AT5G56350, AT2G44350, AT4G35260, AT4G17830, AT5G56630, AT1G22170, AT3G61440, AT4G13930, AT1G54340, AT3G52930, AT1G74030, AT4G35640, AT1G78050, AT1G22410, AT3G54640, AT3G02020, AT1G36370, AT2G36580, AT5G63680, AT5G17920, AT2G36880, AT5…	530	244	5240	1.94494	0.000873	0.00011	8.94e-05
	KEGG_PATHWAY	ath00520:Amino sugar and nucleotide sugar metabolism	26	1.34228	0.00147643	AT1G31070, AT3G02570, AT3G51160, AT5G15490, AT1G63000, AT1G23190, AT3G62830, AT4G19810, AT1G78570, AT1G06780, AT3G29360, AT5G19220, AT1G64440, AT3G03250, AT5G48300, AT4G20460, AT5G64570, AT2G19860, AT1G53500, AT4G33030, AT5G39320, AT5G59290, AT5G52560, AT2G45790, AT3G12500, AT2G47650	530	133	5240	1.93276	0.168638	0.010253	0.00836645
	KEGG_PATHWAY	ath00410:beta-Alanine metabolism	9	0.464636	0.0958053	AT1G44170, AT2G43020, AT1G65840, AT4G29720, AT1G23800, AT1G06550, AT4G13360, AT5G64370, AT3G17810	530	47	5240	1.89322	0.999997	0.359679	0.293498
	KEGG_PATHWAY	ath01200:Carbon metabolism	52	2.68456	7.01e-06	AT5G19550, AT3G04790, AT3G52990, AT5G14780, AT4G26910, AT4G29220, AT2G17130, AT2G44350, AT4G35260, AT5G36880, AT1G54340, AT1G74030, AT2G19900, AT2G36580, AT2G19860, AT1G22440, AT2G44160, AT5G40760, AT2G45290, AT4G37930, AT4G33010, AT4G35630, AT1G17745, AT5G26780, AT1G24280, AT5G66760, AT5G56350, AT1G53310, AT5G56630, AT3G17240, AT1G22170, AT3G61440, AT4G13930, AT3G15020, AT3G52930, AT4G35640, AT3…	530	273	5240	1.8832	0.000876	0.00011	8.94e-05
	KEGG_PATHWAY	ath00562:Inositol phosphate metabolism	15	0.774393	0.0250878	AT3G51460, AT3G55940, AT3G50110, AT5G63990, AT5G63980, AT3G02870, AT3G03530, AT1G10900, AT3G48610, AT5G58700, AT1G77740, AT3G43220, AT2G26420, AT2G43980, AT3G14205	530	79	5240	1.87724	0.958247	0.116147	0.094776
	KEGG_PATHWAY	ath00710:Carbon fixation in photosynthetic organisms	13	0.671141	0.0414845	AT5G19550, AT5G43330, AT2G19900, AT3G04790, AT1G70580, AT1G53310, AT3G47520, AT3G15020, AT2G45290, AT3G14940, AT3G52930, AT2G22780, AT1G62800	530	69	5240	1.86273	0.994989	0.178812	0.145911
	KEGG_PATHWAY	ath01110:Biosynthesis of secondary metabolites	236	12.1838	9.63e-27	AT5G67030, AT3G03780, AT2G35840, AT3G02570, AT1G60270, AT3G04870, AT1G08250, AT3G17390, AT4G29220, AT5G63595, AT5G63590, AT5G14500, AT4G13430, AT2G18150, AT5G36880, AT1G52760, AT2G43100, AT4G36430, AT3G50660, AT1G67110, AT5G48880, AT4G39950, AT4G13660, AT1G22440, AT5G11110, AT3G19450, AT1G36160, AT4G37530, AT1G17745, AT2G30490, AT5G24760, AT1G23190, AT1G24280, AT5G20280, AT5G66760, AT1G32100, AT1…	530	1281	5240	1.82145	1.2e-24	1.2e-24	9.82e-25
	KEGG_PATHWAY	ath00460:Cyanoamino acid metabolism	12	0.619515	0.0978326	AT2G44460, AT1G60270, AT1G36370, AT3G44310, AT3G61440, AT3G44320, AT4G13930, AT5G26780, AT5G28510, AT4G37930, AT3G09260, AT3G03640	530	71	5240	1.67101	0.999997	0.359679	0.293498
	KEGG_PATHWAY	ath00500:Starch and sucrose metabolism	28	1.44553	0.0127076	AT2G35840, AT1G60270, AT3G01180, AT4G02280, AT1G23190, AT5G20280, AT4G29680, AT3G03640, AT1G64390, AT3G43190, AT3G52340, AT1G78090, AT5G19220, AT1G65610, AT3G03250, AT5G48300, AT1G62660, AT2G19860, AT5G65140, AT2G44460, AT5G11110, AT5G03650, AT5G28510, AT1G48930, AT3G09260, AT1G73370, AT4G39770, AT1G78580	530	172	5240	1.60948	0.797827	0.0661855	0.0540073
	KEGG_PATHWAY	ath01100:Metabolic pathways	352	18.1724	7.94e-24	AT5G67030, AT3G03780, AT3G02570, AT1G65840, AT1G60270, AT3G04870, AT2G05070, AT1G08250, AT3G17390, AT4G29220, AT5G63595, AT5G15950, AT5G63590, AT5G14500, AT4G13430, AT4G39940, AT2G18150, AT5G36880, AT1G52760, AT3G60330, AT2G43100, AT4G36430, AT5G25620, AT1G65610, AT3G50660, AT2G19900, AT2G17720, AT1G67110, AT5G48880, AT4G21990, AT5G37600, AT4G39950, AT4G13660, AT1G22440, AT1G10900, AT5G11110, AT3…	530	2404	5240	1.44765	9.93e-22	4.96e-22	4.05e-22
