## Supplemental Dataset3 for "Tyrosine-sulfated peptide hormone induces flavonol biosynthesis to control elongation and differentiation in Arabidopsis primary root"

### Sheet: KEGG_Ath_David_102022
	Supplemental DataSet3. Kyoto Encyclopedia of Genes and Genomes (KEGG) pathway enrichment analysis of genes genes activated or repressed genes PSY1-treatment (4hs,50nM)
		Activated Genes.
		Category	Term	Count	%	PValue	Genes	List Total	Pop Hits	Pop Total	Fold Enrichment	Bonferroni	Benjamini	FDR
		KEGG_PATHWAY	ath00944:Flavone and flavonol biosynthesis	3	3.26087	0.000268413	AT5G17050, AT5G07990, AT1G30530	36	4	5136	107	0.00935171	0.00469723	0.00456302
		KEGG_PATHWAY	ath00941:Flavonoid biosynthesis	6	6.52174	5.26258e-07	AT5G13930, AT3G51240, AT5G05270, AT3G55120, AT5G08640, AT5G07990	36	25	5136	34.24	1.84189e-05	1.8419e-05	1.78928e-05
		KEGG_PATHWAY	ath01110:Biosynthesis of secondary metabolites	18	19.5652	0.00203585	AT2G39800, AT3G51240, AT5G17050, AT3G55120, AT1G80340, AT3G21560, AT2G37040, AT5G48880, AT1G65060, AT3G01420, AT5G13930, AT5G05270, AT5G11110, AT3G14440, AT5G08640, AT5G07990, AT5G54960, AT4G34710	36	1280	5136	2.00625	0.068843	0.0237516	0.023073
		KEGG_PATHWAY	ath01100:Metabolic pathways	23	25	0.0404774	AT2G39800, AT3G51240, AT5G17050, AT3G55120, AT1G80340, AT2G37040, AT5G48880, AT1G65060, AT3G23810, AT1G64390, AT5G13930, AT1G17180, AT5G05270, AT3G17790, AT5G11110, AT3G14440, AT5G08640, AT5G07990, AT5G54960, AT1G78570, AT4G34710, AT1G78320, AT5G01220	36	2402	5136	1.36608	0.764532	0.354178	0.344058
		Repressed Genes
		Category	Term	Count	%	PValue	Genes	List Total	Pop Hits	Pop Total	Fold Enrichment	Bonferroni	Benjamini	FDR
		KEGG_PATHWAY	ath00196:Photosynthesis - antenna proteins	6	3.72671	5.29129e-07	AT2G34420, AT1G61520, AT3G54890, AT3G47470, AT1G15820, AT5G54270	41	22	5136	34.1641	1.85193e-05	1.85195e-05	1.79904e-05
		KEGG_PATHWAY	ath00940:Phenylpropanoid biosynthesis	6	3.72671	0.00290605	AT1G14540 (AtPRX4), AT1G14550 (AtPRX5), AT3G01190 (AtPRX27), AT5G64100 (AtPRX69), AT5G64120(AtPRX71), AT4G08770 (AtPRX37)	41	128	5136	5.87195	0.0968439	0.0508559	0.0494029
		KEGG_PATHWAY	ath00040:Pentose and glucuronate interconversions	5	3.10559	0.0094446	AT1G05650, AT1G11920, AT3G14310, AT2G47550, AT2G43890	41	108	5136	5.79946	0.282607	0.0826402	0.0802791
		KEGG_PATHWAY	ath04016:MAPK signaling pathway - plant	4	2.48447	0.0928375	AT5G05440, AT3G23150, AT2G40330, AT2G38310	41	139	5136	3.60484	0.966965	0.541552	0.526079
		KEGG_PATHWAY	ath04075:Plant hormone signal transduction	6	3.72671	0.073285	AT5G05440, AT3G23150, AT4G34810, AT2G40330, AT2G41310, AT2G38310	41	291	5136	2.58285	0.930319	0.512995	0.498338
		KEGG_PATHWAY	ath01100:Metabolic pathways	28	17.3913	0.00641858	AT3G09940, AT1G61520, AT1G14550, AT3G54890, AT4G31500, AT5G64100, AT5G64120, AT1G11920, AT1G15820, AT5G65690, AT2G44490, AT1G05650, AT3G14310, AT3G47470, AT3G14415, AT1G61820, AT5G54270, AT2G34420, AT1G14540, AT3G01190, AT5G20250, AT2G19800, AT4G08770, AT	41	2402	5136	1.46025	0.201783	0.0748834	0.0727439
