## Supplemental Dataset4 for "Tyrosine-sulfated peptide hormone induces flavonol biosynthesis to control elongation and differentiation in Arabidopsis primary root"

### Sheet: Sheet1
	Supplemental DataSet1. List of genes differentially expressed between the PSY1-treatment(4hs,50nM) and mock treatment scenarios
	ID- Arabidopsis gene id
	logFC = log2 fold change between the groups. E.g. value 2 means that the expression has increased 4-fold
	logCPM = the average log2-counts-per-million
	LR = likelihood ratio statistics
	PValue = the two-sided p-value
	FDR = adjusted p-value
		ID	logFC	logCPM	LR	PValue	FDR	FC	Mock	Mock	Mock	AtPSY1	AtPSY1	AtPSY1	short annotation	long annotation
		AT5G04140	1.48154	0.913507	24.0061	9.6032e-07	0.00020375	2.79246	11	10	10	22	40	28	FD-GOGATGLS1GLU1GLUS	FD-GOGAT_GLS1_GLU1_GLUS__glutamate synthase 1
		AT4G15480	1.41464	3.51168	23.8147	1.06068e-06	0.000217193	2.66594	40	51	118	140	238	208	UGT84A1	UGT84A1__UDP-Glycosyltransferase superfamily protein
		AT2G23030	1.41456	0.429167	15.2774	9.28183e-05	0.00944815	2.66579	4	11	7	14	22	25	SNRK2-9	SNRK2-9_SNRK2.9__SNF1-related protein kinase 2.9
		AT2G22590	1.2436	3.35073	48.1536	3.94107e-12	2.31341e-09	2.36788	54	73	79	137	161	204		UDP-Glycosyltransferase superfamily protein
		AT3G21760	1.20029	0.640632	13.2481	0.000272862	0.0228815	2.29786	9	14	6	17	24	28	HYR1	HYR1__UDP-Glycosyltransferase superfamily protein
		AT4G23450	1.19985	0.957285	18.1983	1.99052e-05	0.0026569	2.29716	12	11	14	26	35	27	AIRP1AtAIRP1	AIRP1_AtAIRP1__RING/U-box superfamily protein
		AT5G52310	1.13376	1.4665	18.4576	1.73726e-05	0.0024089	2.1943	18	18	20	46	52	29	COR78LTI140LTI78RD29A	COR78_LTI140_LTI78_RD29A__low-temperature-responsive protein 78 (LTI78) / desiccation-responsive protein 29A (RD29A)
		AT5G06530	1.11314	1.12645	14.6908	0.000126662	0.0121886	2.16316	19	17	8	28	30	40	ABCG22AtABCG22	ABCG22_AtABCG22__ABC-2 type transporter family protein
		AT5G62210	1.0552	6.06057	182.748	1.21733e-41	2.14372e-37	2.078	522	528	453	930	1252	1038		Embryo-specific protein 3, (ATS3)
		AT1G78320	1.05478	0.998834	12.9648	0.000317395	0.0257573	2.0774	13	17	11	21	30	37	ATGSTU23GSTT23	ATGSTU23_GSTT23_GSTU23__glutathione S-transferase TAU 23
		AT2G23910	1.04183	5.74842	58.4469	2.08857e-14	1.90093e-11	2.05884	318	414	479	667	1012	910		NAD(P)-binding Rossmann-fold superfamily protein
		AT3G14440	1.03411	1.32641	16.0458	6.18292e-05	0.0069351	2.04785	14	26	13	32	42	38	ATNCED3SIS7STO1	ATNCED3_NCED3_SIS7_STO1__nine-cis-epoxycarotenoid dioxygenase 3
		AT1G58602	1.03043	0.848634	11.7894	0.000595675	0.0428157	2.04264	18	11	8	27	26	25	RPP7	RPP7__LRR and NB-ARC domains-containing disease resistance protein
		AT5G07990	1.0061	5.63387	110.785	6.5965e-26	2.90411e-22	2.00848	354	440	349	656	868	839	CYP75B1D501TT7	CYP75B1_D501_TT7__Cytochrome P450 superfamily protein
		AT3G57540	1.00555	1.26067	13.8077	0.000202499	0.0181016	2.00771	14	12	25	31	40	35	AtREM4.1	AtREM4.1_REM4.1__Remorin family protein
		AT5G48880	0.998194	6.34216	85.5984	2.2045e-20	4.89503e-17	1.9975	579	567	722	1068	1488	1312	KAT5PKT1PKT2	KAT5_PKT1_PKT2__peroxisomal 3-keto-acyl-CoA thiolase 2
		AT3G20810	0.986922	4.58362	35.6174	2.40128e-09	9.61057e-07	1.98195	124	200	228	326	393	410	JMJ30JMJD5	JMJ30_JMJD5__2-oxoglutarate (2OG) and Fe(II)-dependent oxygenase superfamily protein
		AT3G55120	0.929328	6.34078	74.2188	6.99213e-18	1.36562e-14	1.90439	552	629	746	1075	1431	1292	A11AtCHICFITT5	A11_AtCHI_CFI_CHI_TT5__Chalcone-flavanone isomerase family protein
		AT5G39050	0.920417	1.25931	11.8147	0.000587652	0.0424433	1.89266	14	18	21	27	47	30	PMAT1	PMAT1__HXXXD-type acyl-transferase family protein
		AT5G07190	0.899019	3.89927	59.1401	1.46839e-14	1.43657e-11	1.8648	108	132	117	199	243	243	ATS3	ATS3__seed gene 3
		AT5G59220	0.892891	1.81268	17.7838	2.47475e-05	0.00316365	1.85689	28	34	19	46	59	50	HAI1SAG113	HAI1_SAG113__highly ABA-induced PP2C gene 1
		AT3G21560	0.882889	5.94571	57.3297	3.68551e-14	3.09057e-11	1.84406	402	531	564	803	1023	1023	BRT1UGT84A2	BRT1_UGT84A2__UDP-Glycosyltransferase superfamily protein
		AT4G04750	0.841572	1.74821	14.9167	0.000112363	0.0111164	1.792	26	25	28	39	51	56		Major facilitator superfamily protein
		AT4G16190	0.806069	4.56284	33.2391	8.14955e-09	3.05348e-06	1.74844	143	232	217	327	367	370		Papain family cysteine protease
		AT5G42900	0.802229	2.15342	16.9402	3.85766e-05	0.0047176	1.74379	28	46	34	56	71	67	COR27	COR27__cold regulated gene 27
		AT3G01420	0.787167	5.58901	12.3307	0.000445559	0.0341143	1.72568	244	406	561	501	897	791	ALPHA-DOX1DIOX1PADOX-1	ALPHA-DOX1_DIOX1_DOX1_PADOX-1__Peroxidase superfamily protein
		AT1G30530	0.784666	2.66467	20.3774	6.35764e-06	0.00106627	1.72269	46	63	48	71	108	100	UGT78D1	UGT78D1__UDP-glucosyl transferase 78D1
		AT5G04120	0.771462	3.44214	15.1885	9.72941e-05	0.00984684	1.707	91	122	63	189	149	140		Phosphoglycerate mutase family protein
		AT3G17790	0.744014	2.41172	14.1624	0.000167687	0.0154606	1.67483	38	44	51	57	101	73	ATACP5ATPAP17	ATACP5_ATPAP17_PAP17__purple acid phosphatase 17
		AT4G25640	0.742166	6.25993	48.519	3.27099e-12	1.98628e-09	1.67269	552	671	758	996	1270	1158	ATDTX35FFT	ATDTX35_DTX35_FFT__detoxifying efflux carrier 35
		AT4G14690	0.731033	4.96677	26.3192	2.89392e-07	7.28028e-05	1.65983	191	324	296	420	491	474	ELIP2	ELIP2__Chlorophyll A-B binding family protein
		AT3G14660	0.731025	2.71121	13.2805	0.000268179	0.0227049	1.65982	34	66	66	84	101	99	CYP72A13	CYP72A13__cytochrome P450, family 72, subfamily A, polypeptide 13
		AT3G22930	0.717425	2.45233	16.4669	4.95059e-05	0.0057735	1.64424	38	55	46	80	82	73	AtCML11	AtCML11_CML11__calmodulin-like 11
		AT5G08640	0.691325	8.54906	46.382	9.73032e-12	5.19245e-09	1.61477	2940	3209	3764	4729	6196	5640	ATFLS1	ATFLS1_FLS_FLS1__flavonol synthase 1
		AT1G65060	0.67601	5.96788	42.1269	8.55397e-11	4.07123e-08	1.59772	530	539	596	708	1068	980	4CL3	4CL3__4-coumarate:CoA ligase 3
		AT1G69260	0.673275	2.37476	15.3927	8.73258e-05	0.00915362	1.59469	43	50	41	72	83	65	AFP1	AFP1__ABI five binding protein
		AT5G17040	0.659517	3.49474	22.6283	1.96569e-06	0.000388941	1.57955	104	116	79	140	168	177		UDP-Glycosyltransferase superfamily protein
		AT1G12600	0.65869	2.05385	12.8076	0.000345221	0.0273844	1.57865	35	39	33	52	65	57		UDP-N-acetylglucosamine (UAA) transporter family
		AT3G51240	0.616306	8.64777	65.7588	5.09621e-16	7.47869e-13	1.53295	3535	3638	3808	5168	6272	5905	F3'HF3HTT6	F3'H_F3H_TT6__flavanone 3-hydroxylase
		AT4G33550	0.587673	4.88493	29.3323	6.09717e-08	1.81985e-05	1.50282	242	260	311	397	455	407		Bifunctional inhibitor/lipid-transfer protein/seed storage 2S albumin superfamily protein
		AT4G27560	0.574314	3.43099	14.8473	0.000116573	0.0114684	1.48897	91	121	84	120	189	146	UGT79B2	UGT79B2__UDP-Glycosyltransferase superfamily protein
		AT5G17050	0.569171	6.57177	47.4885	5.53271e-12	3.14293e-09	1.48367	788	970	897	1221	1454	1377	UGT78D2	UGT78D2__UDP-glucosyl transferase 78D2
		AT4G31390	0.566904	2.85943	14.8166	0.000118485	0.0115918	1.48134	67	63	68	88	108	106	ABC1K1ACDO1AtACDO1PGR6	ABC1K1_ACDO1_AtACDO1_PGR6__Protein kinase superfamily protein
		AT1G06000	0.549979	7.43122	53.0896	3.1867e-13	2.43991e-10	1.46406	1529	1683	1646	2218	2575	2520	UGT89C1	UGT89C1__UDP-Glycosyltransferase superfamily protein
		AT1G80340	0.542759	3.17274	11.8342	0.000581535	0.0423175	1.45676	75	95	80	106	121	147	ATGA3OX2GA4H	ATGA3OX2_GA3OX2_GA4H__gibberellin 3-oxidase 2
		AT2G47460	0.53206	4.97018	16.9423	3.85339e-05	0.0047176	1.44599	231	347	307	388	441	485	ATMYB12PFG1	ATMYB12_MYB12_PFG1__myb domain protein 12
		AT5G11110	0.522791	5.35755	24.6904	6.73198e-07	0.000148188	1.43673	336	393	432	484	665	576	ATSPS2FKNS2SPS1SPSA2	ATSPS2F_KNS2_SPS1_SPS2F_SPSA2__sucrose phosphate synthase 2F
		AT5G05270	0.51733	8.17254	49.5026	1.98108e-12	1.3418e-09	1.4313	2615	2804	2813	3798	4511	3827	AtCHIL	AtCHIL_CHIL__Chalcone-flavanone isomerase family protein
		AT5G54960	0.51473	4.26444	13.7094	0.000213389	0.0186954	1.42873	133	215	196	243	301	257	PDC2	PDC2__pyruvate decarboxylase-2
		AT3G22840	0.507766	6.56636	27.27	1.76937e-07	4.51574e-05	1.42185	779	994	939	1265	1316	1372	ELIPELIP1	ELIP_ELIP1__Chlorophyll A-B binding family protein
		AT1G62570	0.488308	6.05678	19.8055	8.5736e-06	0.0013244	1.4028	560	600	752	813	1052	911	FMO GS-OX4	FMO GS-OX4__flavin-monooxygenase glucosinolate S-oxygenase 4
		AT2G47890	0.479618	4.74867	13.7206	0.000212112	0.0186765	1.39437	201	278	294	312	410	391		B-box type zinc finger protein with CCT domain
		AT5G37260	0.478157	4.21144	17.2011	3.36249e-05	0.00416996	1.39296	165	183	184	203	309	254	CIR1RVE2	CIR1_RVE2__Homeodomain-like superfamily protein
		AT5G13930	0.468068	10.2673	41.7186	1.054e-10	4.88445e-08	1.38326	11880	11776	12227	15426	18645	17067	ATCHSTT4	ATCHS_CHS_TT4__Chalcone and stilbene synthase family protein
		AT5G61820	0.449452	5.03515	11.9289	0.000552701	0.0404541	1.36552	240	354	362	416	476	452
		AT4G12910	0.447991	3.77955	13.1785	0.000283172	0.0236334	1.36414	144	122	132	184	213	162	scpl20	scpl20__serine carboxypeptidase-like 20
		AT1G51140	0.440697	3.90819	14.1032	0.00017305	0.0158719	1.35726	159	136	142	201	204	204	AKS1CFLAP1FBH3	AKS1_CFLAP1_FBH3__basic helix-loop-helix (bHLH) DNA-binding superfamily protein
		AT3G23810	0.439337	9.90416	35.4652	2.59651e-09	1.0161e-06	1.35598	9979	9018	9239	12403	14370	12615	ATSAHH2	ATSAHH2_SAHH2__S-adenosyl-l-homocysteine (SAH) hydrolase 2
		AT4G24960	0.436023	4.86441	15.9746	6.41972e-05	0.00715514	1.35287	261	315	279	411	440	337	ATHVA22D	ATHVA22D_HVA22D__HVA22 homologue D
		AT2G41660	0.42547	7.38158	22.0564	2.64759e-06	0.000506784	1.34301	1410	1855	1674	2137	2428	2250	MIZ1	MIZ1__Protein of unknown function, DUF617
		AT2G21130	0.409251	3.95689	15.5753	7.92838e-05	0.00867198	1.328	159	151	148	192	233	201		Cyclophilin-like peptidyl-prolyl cis-trans isomerase family protein
		AT1G13360	0.40744	4.69495	18.9109	1.36968e-05	0.00196099	1.32633	232	279	257	321	382	345
		AT4G30270	0.400525	4.36677	15.3598	8.88608e-05	0.00920493	1.31999	194	235	184	245	303	284	MERI-5MERI5BSEN4XTH24	MERI-5_MERI5B_SEN4_XTH24__xyloglucan endotransglucosylase/hydrolase 24
		AT5G17010	0.397342	5.22757	19.5259	9.92425e-06	0.00150162	1.31708	352	377	388	428	576	514		Major facilitator superfamily protein
		AT1G17180	0.381873	7.08305	12.8297	0.000341162	0.0271849	1.30303	1226	1430	1425	1966	1939	1547	ATGSTU25	ATGSTU25_GSTU25__glutathione S-transferase TAU 25
		AT5G58070	0.372285	4.71736	12.6852	0.000368555	0.0291043	1.2944	237	264	289	325	365	362	ATTIL	ATTIL_TIL__temperature-induced lipocalin
		AT4G30470	0.363479	4.97581	15.6491	7.62494e-05	0.0083922	1.28652	298	347	306	392	488	380		NAD(P)-binding Rossmann-fold superfamily protein
		AT5G23730	0.362521	4.33792	12.8985	0.00032885	0.0264431	1.28567	186	216	207	259	287	259	EFO2RUP2	EFO2_RUP2__Transducin/WD40 repeat-like superfamily protein
		AT1G05000	0.360197	4.14759	12.5157	0.00040354	0.0313054	1.2836	176	190	168	200	270	236	AtPFA-DSP1	AtPFA-DSP1_PFA-DSP1__Phosphotyrosine protein phosphatases superfamily protein
		AT2G32990	0.353122	4.17593	11.8133	0.000588084	0.0424433	1.27732	179	190	177	203	263	252	AtGH9B8	AtGH9B8_GH9B8__glycosyl hydrolase 9B8
		AT5G18270	0.347985	4.32031	11.9728	0.000539834	0.0397761	1.27278	218	189	198	244	300	249	ANAC087	ANAC087__Arabidopsis NAC domain containing protein 87
		AT3G07340	0.346916	4.20185	11.5203	0.000688392	0.0484903	1.27184	185	185	187	234	250	244	CIB3	CIB3__basic helix-loop-helix (bHLH) DNA-binding superfamily protein
		AT2G37040	0.34496	9.09681	11.4915	0.000699158	0.0489985	1.27012	4969	5374	6350	6338	8017	7563	ATPAL1	ATPAL1_PAL1__PHE ammonia lyase 1
		AT5G62220	0.341122	4.89034	16.2396	5.58143e-05	0.00634123	1.26674	298	324	282	355	434	389	ATGT18XLT2	ATGT18_GT18_XLT2__glycosyltransferase 18
		AT4G40060	0.329899	5.58445	15.098	0.000102073	0.0102131	1.25693	454	518	499	542	723	642	ATHB-16ATHB16	ATHB-16_ATHB16_HB16__homeobox protein 16
		AT1G47530	0.328442	7.05944	21.4327	3.66459e-06	0.000686526	1.25566	1359	1380	1362	1640	1853	1798	DTX33	DTX33__MATE efflux family protein
		AT5G01220	0.326609	6.13399	18.5783	1.6307e-05	0.00228929	1.25406	695	719	743	878	1004	901	SQD2	SQD2__sulfoquinovosyldiacylglycerol 2
		AT1G16720	0.324135	4.78505	13.9014	0.000192653	0.017398	1.25191	277	292	276	330	389	369	HCF173	HCF173__high chlorophyll fluorescence phenotype 173
		AT2G17500	0.320567	7.5247	19.8085	8.56013e-06	0.0013244	1.24882	1814	1988	1881	2121	2790	2411	PILS5	PILS5__Auxin efflux carrier family protein
		AT1G20225	0.317914	5.09281	12.5701	0.000391973	0.0305427	1.24653	333	351	365	388	516	445		Thioredoxin superfamily protein
		AT5G44110	0.317003	7.80208	13.5738	0.00022937	0.0198976	1.24574	2090	2307	2488	2667	3164	3007	ABCI21ATNAP2ATPOP1	ABCI21_ATNAP2_ATPOP1_POP1__P-loop containing nucleoside triphosphate hydrolases superfamily protein
		AT1G78570	0.30752	9.75729	19.2165	1.16703e-05	0.00171261	1.23758	9432	8805	8629	10171	12808	11285	ATRHM1ROL1	ATRHM1_RHM1_ROL1__rhamnose biosynthesis 1
		AT2G39800	0.306813	7.14181	14.7248	0.000124399	0.0120366	1.23697	1496	1612	1282	1711	1910	1941	ATP5CSP5CS1	ATP5CS_P5CS1__delta1-pyrroline-5-carboxylate synthase 1
		AT5G42270	0.306047	5.66379	12.9519	0.000319601	0.0258173	1.23632	491	532	545	571	741	687	FTSH5VAR1	FTSH5_VAR1__FtsH extracellular protease family
		AT2G43290	0.302013	5.48274	14.5104	0.000139391	0.0131972	1.23286	484	484	419	560	643	554	AtCML5MSS3	AtCML5_MSS3__Calcium-binding EF-hand family protein
		AT4G34710	0.299602	8.23402	14.7656	0.000121737	0.0118441	1.23081	3237	3402	2753	3817	4433	3616	ADC2ATADC2SPE2	ADC2_ATADC2_SPE2__arginine decarboxylase 2
		AT1G64390	0.296855	7.44002	18.2749	1.91213e-05	0.00259019	1.22846	1917	1847	1650	2098	2563	2181	AtGH9C2	AtGH9C2_GH9C2__glycosyl hydrolase 9C2
		AT4G34000	0.294052	5.51315	14.559	0.000135836	0.0129734	1.22608	478	508	435	541	649	601	ABF3AtABF3DPBF5	ABF3_AtABF3_DPBF5__abscisic acid responsive elements-binding factor 3
		AT4G30290	0.282394	7.4116	16.6236	4.55809e-05	0.00542351	1.21621	1902	1788	1646	2054	2464	2156	ATXTH19	ATXTH19_XTH19__xyloglucan endotransglucosylase/hydrolase 19
		AT5G52510	0.279395	5.54101	12.4287	0.000422795	0.0326554	1.21369	476	489	490	538	659	621	SCL8	SCL8__SCARECROW-like 8
		AT4G08980	0.263006	5.63745	11.9258	0.000553631	0.0404541	1.19998	528	560	480	570	719	647	FBW2SKIP18	FBW2_SKIP18__F-BOX WITH WD-40 2
		AT1G80300	0.257574	6.68335	14.4398	0.00014471	0.013555	1.19547	1086	1090	1070	1210	1481	1305	ATNTT1	ATNTT1_NTT1__nucleotide transporter 1
		AT5G18680	-0.263765	6.12882	13.8252	0.000200628	0.0180258	0.832911	858	916	873	692	848	730	AtTLP11	AtTLP11_TLP11__tubby like protein 11
		AT3G01190	-0.267502	8.95569	13.2625	0.000270769	0.0228145	0.830757	6192	6756	5909	5275	5675	5106		Peroxidase superfamily protein
		AT3G61430	-0.269645	9.43855	11.6441	0.000644054	0.0456823	0.829524	8950	9083	8329	7631	7822	6939	ATPIP1PIP1;1PIP1A	ATPIP1_PIP1_PIP1;1_PIP1A__plasma membrane intrinsic protein 1A
		AT5G14120	-0.275879	5.48733	11.4861	0.000701171	0.0489985	0.825947	580	545	575	443	520	482		Major facilitator superfamily protein
		AT1G59870	-0.275971	7.24117	16.1777	5.76696e-05	0.00651001	0.825894	1860	1993	1898	1488	1841	1564	ABCG36ATABCG36ATPDR8PEN3	ABCG36_ATABCG36_ATPDR8_PDR8_PEN3__ABC-2 and Plant PDR ABC-type transporter family protein
		AT3G09940	-0.280794	7.55884	16.8037	4.14526e-05	0.00499986	0.823138	2336	2588	2263	1878	2251	1954	AtMDAR3	AtMDAR3_MDAR3__monodehydroascorbate reductase
		AT2G28890	-0.281161	5.37378	11.6387	0.000645933	0.0456823	0.822928	544	508	522	398	479	456	PLL4	PLL4__poltergeist like 4
		AT4G38470	-0.293428	5.90149	13.0469	0.000303783	0.0248819	0.815961	712	768	799	586	709	621	STY46	STY46__ACT-like protein tyrosine kinase family protein
		AT4G15160	-0.295085	7.55548	17.781	2.4784e-05	0.00316365	0.815024	2417	2480	2301	1895	2085	2039		Bifunctional inhibitor/lipid-transfer protein/seed storage 2S albumin superfamily protein
		AT5G44380	-0.298184	6.89316	15.4317	8.55401e-05	0.00902013	0.813276	1419	1573	1554	1113	1419	1280	AtBBE28	AtBBE28__FAD-binding Berberine family protein
		AT2G30600	-0.299242	5.75938	14.458	0.000143316	0.0134962	0.812679	647	745	679	546	625	559		BTB/POZ domain-containing protein
		AT3G14310	-0.301045	8.50431	19.0383	1.28121e-05	0.00186464	0.811664	4750	4719	4455	3714	4087	3797	ATPME3OZS2	ATPME3_OZS2_PME3__pectin methylesterase 3
		AT4G01630	-0.303245	6.57786	12.0771	0.000510449	0.038089	0.810427	1240	1130	1284	997	1043	1002	ATEXP17ATEXPA17ATHEXP ALPHA 1.13	ATEXP17_ATEXPA17_ATHEXP ALPHA 1.13_EXP17_EXPA17__expansin A17
		AT5G45500	-0.306798	6.30685	20.2032	6.96352e-06	0.00113591	0.808434	1031	1056	951	778	909	837		RNI-like superfamily protein
		AT4G25340	-0.308842	5.50232	12.6442	0.000376735	0.0296174	0.807289	612	628	500	469	508	463	ATFKBP53	ATFKBP53_FKBP53__FK506 BINDING PROTEIN 53
		AT3G23730	-0.312484	6.45761	15.2913	9.21403e-05	0.00943367	0.805254	1140	1268	977	880	1037	881	XTH16	XTH16__xyloglucan endotransglucosylase/hydrolase 16
		AT5G19120	-0.314865	5.17759	14.0877	0.000174483	0.0159205	0.803926	442	482	464	363	423	362		Eukaryotic aspartyl protease family protein
		AT4G24310	-0.334228	4.77066	12.2469	0.00046604	0.0355279	0.793208	364	330	357	279	301	277	DMP3	DMP3__Protein of unknown function (DUF679)
		AT3G51330	-0.340331	6.56952	17.303	3.18682e-05	0.00400857	0.78986	1128	1292	1259	962	1027	994		Eukaryotic aspartyl protease family protein
		AT2G44490	-0.346009	6.51775	25.144	5.3206e-07	0.000123284	0.786758	1157	1235	1166	862	1078	943	BGLU26PEN2	BGLU26_PEN2__Glycosyl hydrolase superfamily protein
		AT1G58983	-0.347968	10.2696	21.2452	4.04124e-06	0.000718851	0.78569	16529	16848	14710	12842	13834	12041		Ribosomal protein S5 family protein
		AT2G21045	-0.349053	7.04637	16.6454	4.50597e-05	0.00539797	0.785099	1652	1688	1792	1344	1597	1214	HAC1	HAC1__Rhodanese/Cell cycle control phosphatase superfamily protein
		AT1G14210	-0.352482	6.85137	18.076	2.12263e-05	0.00278951	0.783235	1572	1405	1512	1034	1443	1160		Ribonuclease T2 family protein
		AT4G38550	-0.353462	5.66004	17.7804	2.47918e-05	0.00316365	0.782704	637	640	686	479	608	498		Arabidopsis phospholipase-like protein (PEARLI 4) family
		AT5G41080	-0.354767	7.03907	20.0249	7.64413e-06	0.00121273	0.781996	1725	1703	1692	1398	1442	1267	AtGDPD2	AtGDPD2_GDPD2__PLC-like phosphodiesterases superfamily protein
		AT5G64400	-0.357266	8.27123	15.1704	9.82311e-05	0.00988486	0.780642	4155	4148	3757	3443	3353	2831	At12Cys-1	At12Cys-1
		AT1G61740	-0.359226	5.44853	18.4403	1.75314e-05	0.00241194	0.779583	568	587	545	430	533	402		Sulfite exporter TauE/SafE family protein
		AT2G41310	-0.360381	4.60799	14.3259	0.000153738	0.0142491	0.778959	300	337	310	212	290	258	ARR8ATRR3	ARR8_ATRR3_RR3__response regulator 3
		AT3G19930	-0.36403	5.71818	18.367	1.82188e-05	0.00248707	0.776991	686	650	714	520	573	545	ATSTP4	ATSTP4_STP4__sugar transporter 4
		AT4G31500	-0.367722	6.5885	20.136	7.21277e-06	0.00116529	0.775005	1193	1410	1164	913	1186	909	ATR4CYP83B1RED1RNT1SUR2	ATR4_CYP83B1_RED1_RNT1_SUR2__cytochrome P450, family 83, subfamily B, polypeptide 1
		AT5G40780	-0.372624	6.3042	23.8945	1.01761e-06	0.000210826	0.772377	1036	1014	1040	802	889	763	AtLHT1	AtLHT1_LHT1__lysine histidine transporter 1
		AT4G01700	-0.381559	5.9631	15.5263	8.13634e-05	0.00873664	0.767608	776	752	912	577	715	642		Chitinase family protein
		AT3G23175	-0.382165	5.70752	23.5525	1.21553e-06	0.000243244	0.767285	696	705	649	504	630	486		HR-like lesion-inducing protein-related
		AT3G46720	-0.39127	4.15672	13.4509	0.000244891	0.0209346	0.762458	215	242	240	174	206	167		UDP-Glycosyltransferase superfamily protein
		AT5G52882	-0.392785	4.45183	13.7765	0.000205892	0.0183119	0.761658	290	306	262	193	226	252		P-loop containing nucleoside triphosphate hydrolases superfamily protein
		AT1G08930	-0.396366	6.14729	24.1642	8.84595e-07	0.000189972	0.75977	912	915	963	704	816	663	ERD6	ERD6__Major facilitator superfamily protein
		AT3G10300	-0.401603	5.33232	19.9691	7.87021e-06	0.00123745	0.757017	572	497	518	394	468	375		Calcium-binding EF-hand family protein
		AT2G35270	-0.401764	4.62952	19.3601	1.08246e-05	0.00160186	0.756932	347	336	291	230	279	249	AHL21GIK	AHL21_GIK__Predicted AT-hook DNA-binding family protein
		AT2G42870	-0.402785	3.93623	11.7026	0.000624112	0.0446773	0.756397	221	200	179	160	169	137	HLH1PAR1	HLH1_PAR1__phy rapidly regulated 1
		AT1G78000	-0.404519	6.51549	24.939	5.91721e-07	0.000135327	0.755488	1136	1197	1277	887	996	923	SEL1SULTR1;2	SEL1_SULTR1;2__sulfate transporter 1;2
		AT1G23720	-0.405491	9.68062	31.4	2.09984e-08	7.11118e-06	0.754979	11486	10545	10449	7415	9462	8403		Proline-rich extensin-like family protein
		AT4G08770	-0.406956	6.76908	32.1054	1.46031e-08	5.04238e-06	0.754213	1453	1506	1359	986	1320	1053	Prx37	Prx37__Peroxidase superfamily protein
		AT2G47140	-0.408053	6.18817	21.3636	3.79926e-06	0.000701167	0.75364	1029	876	975	736	804	692	AtSDR5	AtSDR5_SDR5__NAD(P)-binding Rossmann-fold superfamily protein
		AT2G38310	-0.413271	6.81397	29.1421	6.72595e-08	1.97407e-05	0.750919	1607	1429	1423	1084	1199	1155	AtPYL4RCAR10	AtPYL4_PYL4_RCAR10__PYR1-like 4
		AT3G02140	-0.413413	3.76107	13.5586	0.000231227	0.0199603	0.750845	168	185	179	121	150	140	AFP4TMAC2	AFP4_TMAC2__AFP2 (ABI five-binding protein 2) family protein
		AT5G15130	-0.419665	4.86233	21.3168	3.89314e-06	0.000706786	0.747598	413	373	365	273	340	273	ATWRKY72	ATWRKY72_WRKY72__WRKY DNA-binding protein 72
		AT5G65690	-0.419854	5.70953	16.5203	4.8131e-05	0.00568851	0.7475	672	618	779	470	594	534	PCK2PEPCK	PCK2_PEPCK__phosphoenolpyruvate carboxykinase 2
		AT1G11540	-0.426236	4.07893	14.5527	0.00013629	0.0129734	0.744201	249	227	192	162	193	156		Sulfite exporter TauE/SafE family protein
		AT5G44130	-0.427413	5.74922	18.1974	1.99154e-05	0.0026569	0.743594	760	727	653	588	527	510	FLA13	FLA13__FASCICLIN-like arabinogalactan protein 13 precursor
		AT1G05650	-0.435753	5.30983	17.4751	2.91089e-05	0.00368783	0.739308	490	491	594	362	446	394		Pectin lyase-like superfamily protein
		AT4G22212	-0.437707	7.09815	21.251	4.02895e-06	0.000718851	0.738307	1673	1741	2041	1305	1566	1288		Arabidopsis defensin-like protein
		AT5G58750	-0.445541	4.20515	15.3755	8.81245e-05	0.00918268	0.734309	235	228	269	166	204	184	PRISE	PRISE__NAD(P)-binding Rossmann-fold superfamily protein
		AT3G30775	-0.449204	6.15075	29.6865	5.07872e-08	1.56906e-05	0.732447	909	986	948	689	708	738	AT-POXATPDHATPOXERD5PDH1PRO1PRODH	AT-POX_ATPDH_ATPOX_ERD5_PDH1_PRO1_PRODH__Methylenetetrahydrofolate reductase family protein
		AT5G61440	-0.454825	5.07491	22.152	2.51899e-06	0.000492883	0.729598	437	443	467	345	346	318	ACHT5	ACHT5__atypical CYS HIS rich thioredoxin 5
		AT1G25560	-0.462572	4.42257	21.09	4.38215e-06	0.000771697	0.725691	276	280	301	188	244	209	AtTEM1EDF1	AtTEM1_EDF1_TEM1__AP2/B3 transcription factor family protein
		AT1G13260	-0.464496	3.99593	20.2646	6.7436e-06	0.00112033	0.724724	209	222	206	138	176	161	AtRAV1EDF4	AtRAV1_EDF4_RAV1__related to ABI3/VP1 1
		AT2G43590	-0.466306	5.5583	15.3018	9.16283e-05	0.00943367	0.723815	552	632	706	504	494	407		Chitinase family protein
		AT5G24490	-0.469498	3.52821	12.876	0.00033282	0.0266408	0.722216	149	146	164	92	135	115		30S ribosomal protein, putative
		AT2G42060	-0.472516	4.20006	18.5698	1.63799e-05	0.00228929	0.720707	232	252	252	180	209	157		Cysteine/Histidine-rich C1 domain family protein
		AT1G49320	-0.476571	3.33683	12.0647	0.000513854	0.0381813	0.718684	128	129	145	81	118	99	ATUSPL1	ATUSPL1_USPL1__unknown seed protein like 1
		AT1G51850	-0.478459	4.98682	25.8078	3.77152e-07	8.97519e-05	0.717744	422	461	395	274	323	345	SIF2	SIF2__Leucine-rich repeat protein kinase family protein
		AT5G24230	-0.485696	3.77385	13.3994	0.000251699	0.0214127	0.714152	176	181	191	127	170	107		Lipase class 3-related protein
		AT3G43890	-0.488117	2.84438	11.4652	0.00070913	0.0493588	0.712955	98	92	95	62	77	70		Cysteine/Histidine-rich C1 domain family protein
		AT3G62280	-0.488328	5.1185	25.9582	3.48898e-07	8.41656e-05	0.712851	422	500	481	334	382	313		GDSL-like Lipase/Acylhydrolase superfamily protein
		AT2G47840	-0.488928	4.34476	18.03	2.17452e-05	0.00283654	0.712554	291	300	229	209	202	187	AtTic20-II	AtTic20-II_Tic20-II__Uncharacterised conserved protein ycf60
		AT2G22795	-0.488964	3.47418	13.7307	0.000210977	0.0186699	0.712536	144	163	138	110	102	113
		AT1G78860	-0.488983	5.73445	27.3364	1.70959e-07	4.42735e-05	0.712527	712	834	614	519	558	499	GAL2	GAL2__D-mannose binding lectin protein with Apple-like carbohydrate-binding domain
		AT4G37610	-0.489855	4.41896	19.5123	9.99522e-06	0.00150162	0.712097	264	279	318	195	236	201	BT5	BT5__BTB and TAZ domain protein 5
		AT5G22920	-0.50575	3.81881	11.6834	0.000630608	0.0449596	0.704294	155	187	226	128	157	128	AtRZPF34CHYR1	AtRZPF34_CHYR1_RZPF34__CHY-type/CTCHY-type/RING-type Zinc finger protein
		AT3G47470	-0.508496	4.64212	29.0872	6.91911e-08	1.99747e-05	0.702955	339	345	329	245	269	218	CAB4LHCA4	CAB4_LHCA4__light-harvesting chlorophyll-protein complex I subunit A4
		AT2G30990	-0.509679	3.60581	16.4539	4.98463e-05	0.00577495	0.702379	157	176	158	93	131	131		Protein of unknown function (DUF688)
		AT1G61520	-0.510987	2.96197	12.6218	0.000381269	0.0298406	0.701742	114	105	93	66	79	80	LHCA3	LHCA3__photosystem I light harvesting complex gene 3
		AT2G20520	-0.512829	4.29484	12.0922	0.000506339	0.0379431	0.700847	256	219	318	176	233	167	FLA6	FLA6__FASCICLIN-like arabinogalactan 6
		AT5G46060	-0.518442	3.6178	15.5461	8.05184e-05	0.00873664	0.698125	170	158	168	126	132	98		Protein of unknown function, DUF599
		AT2G31083	-0.524527	5.09371	13.984	0.000184373	0.0167361	0.695187	428	510	457	385	364	244	AtCLE5	AtCLE5_CLE5__CLAVATA3/ESR-RELATED 5
		AT4G34810	-0.528341	3.62606	20.2024	6.96638e-06	0.00113591	0.693352	170	184	147	111	132	114	SAUR5	SAUR5__SAUR-like auxin-responsive protein family
		AT5G21940	-0.537036	5.13497	24.1905	8.72626e-07	0.000189715	0.689185	419	483	535	311	398	314
		AT2G19060	-0.547781	3.98311	15.4598	8.4279e-05	0.00899487	0.684071	182	210	253	135	178	143		SGNH hydrolase-type esterase superfamily protein
		AT3G05900	-0.549014	3.48636	16.4356	5.03312e-05	0.00579303	0.683487	149	176	132	111	106	103		neurofilament protein-related
		AT1G15820	-0.554804	4.25432	26.1108	3.22374e-07	7.88473e-05	0.680749	270	287	227	184	184	179	CP24LHCB6	CP24_LHCB6__light harvesting complex photosystem II subunit 6
		AT2G39530	-0.558277	6.51814	41.2092	1.36779e-10	6.1761e-08	0.679113	1345	1307	1140	916	888	829	CASPL4D1	CASPL4D1__Uncharacterised protein family (UPF0497)
		AT5G07460	-0.570577	6.6906	68.0262	1.61334e-16	2.58282e-13	0.673347	1411	1446	1425	919	1084	964	ATMSRA2PMSR2	ATMSRA2_PMSR2__peptidemethionine sulfoxide reductase 2
		AT2G39200	-0.576426	4.74687	26.1686	3.12863e-07	7.75989e-05	0.670623	347	353	409	209	285	274	ATMLO12	ATMLO12_MLO12__Seven transmembrane MLO family protein
		AT2G45180	-0.594032	7.52641	35.6693	2.33825e-09	9.57593e-07	0.662489	2815	2611	2286	1883	1814	1523		Bifunctional inhibitor/lipid-transfer protein/seed storage 2S albumin superfamily protein
		AT3G46280	-0.598568	7.7575	58.3817	2.15892e-14	1.90093e-11	0.660409	3339	2926	2790	1958	2165	2013		protein kinase-related
		AT2G46240	-0.617258	2.51612	13.0999	0.000295313	0.0243186	0.651909	70	79	85	43	58	56	ATBAG6	ATBAG6_BAG6__BCL-2-associated athanogene 6
		AT1G55380	-0.617662	3.11338	20.6752	5.44152e-06	0.000932768	0.651726	128	123	107	70	94	76		Cysteine/Histidine-rich C1 domain family protein
		AT1G78020	-0.622137	4.72322	20.927	4.77128e-06	0.000831904	0.649708	430	336	341	260	293	187	FLZ6	FLZ6__Protein of unknown function (DUF581)
		AT5G28770	-0.643752	3.56667	18.9386	1.34993e-05	0.00194854	0.640046	144	161	190	104	130	93	AtbZIP63BZO2H3	AtbZIP63_BZO2H3__bZIP transcription factor family protein
		AT2G40750	-0.666826	3.00576	15.7788	7.11945e-05	0.00788513	0.629891	138	96	102	65	87	66	ATWRKY54	ATWRKY54_WRKY54__WRKY DNA-binding protein 54
		AT3G23150	-0.666872	4.09017	16.3355	5.30601e-05	0.00606745	0.629871	276	206	238	183	169	113	ETR2	ETR2__Signal transduction histidine kinase, hybrid-type, ethylene sensor
		AT2G38870	-0.669235	3.43924	23.7427	1.10113e-06	0.000222884	0.62884	153	137	166	96	104	95		Serine protease inhibitor, potato inhibitor I-type family protein
		AT2G43890	-0.670769	2.89469	11.9791	0.000538006	0.0397761	0.628172	110	80	120	48	85	69		Pectin lyase-like superfamily protein
		AT2G28960	-0.67088	3.26116	19.5636	9.73059e-06	0.00149005	0.628123	128	144	131	69	84	107		Leucine-rich repeat protein kinase family protein
		AT5G46040	-0.672053	2.04049	13.1026	0.000294881	0.0243186	0.627613	56	61	52	32	43	34		Major facilitator superfamily protein
		AT1G44050	-0.673089	2.71536	16.8774	3.98728e-05	0.00484249	0.627162	104	85	85	46	72	59		Cysteine/Histidine-rich C1 domain family protein
		AT3G46400	-0.677136	2.56248	18.1774	2.0125e-05	0.00266467	0.625406	81	87	78	54	54	50		Leucine-rich repeat protein kinase family protein
		AT2G19590	-0.682144	3.92214	19.4996	1.0062e-05	0.00150162	0.623238	254	166	222	138	152	122	ACO1ATACO1	ACO1_ATACO1__ACC oxidase 1
		AT5G54270	-0.682992	2.93471	20.6703	5.45571e-06	0.000932768	0.622872	116	102	103	56	86	64	LHCB3LHCB3*1	LHCB3_LHCB3*1__light-harvesting chlorophyll B-binding protein 3
		AT5G44585	-0.685444	4.53893	30.4381	3.44695e-08	1.12409e-05	0.621815	331	286	371	213	218	201
		AT4G18510	-0.687559	2.98078	23.9708	9.78103e-07	0.000205052	0.620903	112	110	110	68	81	63	CLE2	CLE2__CLAVATA3/ESR-related 2
		AT2G34420	-0.693442	5.81327	43.1489	5.07276e-11	2.48142e-08	0.618377	935	826	654	515	539	474	LHB1B2LHCB1.5	LHB1B2_LHCB1.5__photosystem II light harvesting complex gene B1B2
		AT5G64100	-0.70083	8.21416	46.8082	7.82843e-12	4.30808e-09	0.615218	3818	4133	4779	2652	3031	2397		Peroxidase superfamily protein
		AT3G54500	-0.701761	2.82079	17.2089	3.34871e-05	0.00416996	0.614821	116	106	76	54	67	67	LNK2	LNK2
		AT3G07195	-0.70495	2.24136	15.5316	8.11386e-05	0.00873664	0.613464	67	70	60	44	40	40		RPM1-interacting protein 4 (RIN4) family protein
		AT1G61820	-0.715251	3.02487	21.3519	3.82237e-06	0.000701167	0.609099	113	117	115	53	96	68	BGLU46	BGLU46__beta glucosidase 46
		AT3G51340	-0.729261	2.06758	12.3942	0.00043067	0.0331184	0.603213	56	60	59	41	28	39		Eukaryotic aspartyl protease family protein
		AT5G18840	-0.730239	3.66862	28.3418	1.01679e-07	2.75471e-05	0.602804	193	200	153	124	117	96		Major facilitator superfamily protein
		AT3G14415	-0.731945	3.05239	22.0927	2.59797e-06	0.00050275	0.602092	112	109	132	60	80	79	GOX2	GOX2__Aldolase-type TIM barrel family protein
		AT2G25900	-0.73249	3.69746	32.8907	9.74876e-09	3.57658e-06	0.601864	169	213	175	118	121	105	ATCTHATTZF1	ATCTH_ATTZF1_TZF1__Zinc finger C-x8-C-x5-C-x3-H type family protein
		AT5G20250	-0.732884	6.5391	52.1328	5.18714e-13	3.80606e-10	0.6017	1187	1301	1529	775	901	817	DIN10RS6	DIN10_RS6__Raffinose synthase family protein
		AT3G54890	-0.737397	2.15066	13.6299	0.000222612	0.0194069	0.599821	67	55	64	26	47	42	LHCA1	LHCA1__photosystem I light harvesting complex gene 1
		AT3G20110	-0.760694	3.47271	30.9124	2.69947e-08	8.96936e-06	0.590212	168	160	151	97	119	75	CYP705A20	CYP705A20__cytochrome P450, family 705, subfamily A, polypeptide 20
		AT3G22760	-0.767217	1.54731	12.1826	0.000482362	0.0363008	0.58755	42	40	39	23	29	21	SOL1	SOL1__Tesmin/TSO1-like CXC domain-containing protein
		AT1G51800	-0.775535	4.17492	49.0065	2.55109e-12	1.60446e-09	0.584172	283	240	263	142	181	150	IOS1	IOS1__Leucine-rich repeat protein kinase family protein
		AT4G25110	-0.777756	3.05325	28.8531	7.80822e-08	2.18258e-05	0.583273	120	123	115	53	84	78	AtMC2AtMCP1c	AtMC2_AtMCP1c_MC2_MCP1c__metacaspase 2
		AT3G27650	-0.79718	1.75484	12.9656	0.000317262	0.0257573	0.575473	50	52	40	26	38	20	LBD25	LBD25__LOB domain-containing protein 25
		AT2G47450	-0.809805	2.52324	16.4684	4.94688e-05	0.0057735	0.570459	108	76	64	47	51	47	CAOCPSRP43	CAO_CPSRP43__chloroplast signal recognition particle component (CAO)
		AT2G27660	-0.813702	5.03351	74.0144	7.75478e-18	1.36562e-14	0.56892	465	476	503	240	333	275		Cysteine/Histidine-rich C1 domain family protein
		AT1G48750	-0.827375	5.57122	24.7288	6.5989e-07	0.000147097	0.563554	589	629	881	455	355	400		Bifunctional inhibitor/lipid-transfer protein/seed storage 2S albumin superfamily protein
		AT1G14540	-0.831002	3.65304	35.9782	1.99542e-09	8.36649e-07	0.562139	163	191	199	109	123	88	PER4PRX4	PER4_PRX4__Peroxidase superfamily protein
		AT5G64120	-0.861482	4.17778	27.8937	1.28168e-07	3.36872e-05	0.550387	235	237	330	133	199	127	AtPRX71	AtPRX71_PRX71__Peroxidase superfamily protein
		AT1G58380	-0.868763	7.79407	116.58	3.54838e-27	2.43607e-23	0.547616	3505	3485	2985	1884	1922	1782	XW6	XW6__Ribosomal protein S5 family protein
		AT1G13110	-0.869944	3.17832	40.8005	1.68589e-10	7.42213e-08	0.547168	130	132	138	74	81	70	CYP71B7	CYP71B7__cytochrome P450, family 71 subfamily B, polypeptide 7
		AT2G47550	-0.87107	4.16753	49.1021	2.42981e-12	1.58477e-09	0.546741	260	242	298	144	171	136		Plant invertase/pectin methylesterase inhibitor superfamily
		AT2G44380	-0.874044	3.48859	25.1834	5.21296e-07	0.0001224	0.545615	150	158	189	60	125	97		Cysteine/Histidine-rich C1 domain family protein
		AT3G18450	-0.896122	4.05925	49.6123	1.87338e-12	1.31961e-09	0.537329	268	225	254	129	130	153		PLAC8 family protein
		AT3G49630	-0.898057	3.20969	24.7826	6.41757e-07	0.000144889	0.536609	147	116	148	61	108	60		2-oxoglutarate (2OG) and Fe(II)-dependent oxygenase superfamily protein
		AT2G19800	-0.923097	5.56061	64.2003	1.12391e-15	1.52246e-12	0.527376	605	738	795	398	409	352	MIOX2	MIOX2__myo-inositol oxygenase 2
		AT1G66930	-0.973182	1.46832	13.0986	0.000295524	0.0243186	0.509381	46	30	44	20	29	14	LRK10L2	LRK10L2__Protein kinase superfamily protein
		AT3G15450	-0.995382	6.22799	63.8252	1.35963e-15	1.71022e-12	0.501603	932	1261	1266	631	580	565		Aluminium induced protein with YGL and LRDR motifs
		AT1G52200	-1.01254	4.34645	28.4905	9.41605e-08	2.59089e-05	0.495671	239	277	418	125	202	156		PLAC8 family protein
		AT2G43140	-1.01782	3.30527	44.899	2.07467e-11	1.07456e-08	0.493863	170	158	126	82	87	61	bHLH129	bHLH129__basic helix-loop-helix (bHLH) DNA-binding superfamily protein
		AT1G72416	-1.02659	1.19147	13.4637	0.000243226	0.0208937	0.490868	25	36	38	10	22	18		Chaperone DnaJ-domain superfamily protein
		AT4G19520	-1.0356	2.62867	32.5882	1.13906e-08	4.09363e-06	0.487812	105	82	95	53	44	44		disease resistance protein (TIR-NBS-LRR class) family
		AT1G29740	-1.0393	1.6363	20.0465	7.55831e-06	0.00121002	0.486563	40	45	53	22	28	19		Leucine-rich repeat transmembrane protein kinase
		AT4G27310	-1.04558	2.64443	35.1445	3.06129e-09	1.17194e-06	0.484449	92	102	92	57	49	36	BBX28	BBX28__B-box type zinc finger family protein
		AT1G51790	-1.08255	3.24036	29.5046	5.57855e-08	1.69376e-05	0.472193	131	157	151	37	89	89		Leucine-rich repeat protein kinase family protein
		AT5G05440	-1.08642	4.93346	116.269	4.15004e-27	2.43607e-23	0.47093	509	438	490	204	269	225	AtPYL5RCAR8	AtPYL5_PYL5_RCAR8__Polyketide cyclase/dehydrase and lipid transport superfamily protein
		AT2G44080	-1.08814	2.8712	30.3501	3.60696e-08	1.14738e-05	0.470368	121	105	113	64	68	32	ARL	ARL__ARGOS-like
		AT5G28960	-1.09479	1.18238	14.9625	0.000109666	0.0109109	0.468205	44	30	26	15	21	12
		AT1G11920	-1.11576	1.35241	20.5774	5.72679e-06	0.000969699	0.461449	40	36	38	12	24	18		Pectin lyase-like superfamily protein
		AT3G12320	-1.12104	0.958889	15.4367	8.53173e-05	0.00902013	0.459762	35	25	25	12	15	13	LNK3	LNK3
		AT2G41810	-1.17497	6.09752	29.0113	7.19591e-08	2.04387e-05	0.442893	1258	608	1402	477	536	487		Protein of unknown function, DUF642
		AT2G33435	-1.18623	0.445596	12.2168	0.000473603	0.0358923	0.439449	23	19	16	9	10	7		RNA-binding (RRM/RBD/RNP motifs) family protein
		AT2G40330	-1.22067	3.71984	62.2826	2.97549e-15	3.2749e-12	0.429085	235	188	211	65	127	90	PYL6RCAR9	PYL6_RCAR9__PYR1-like 6
		AT1G49030	-1.2527	3.40801	55.1367	1.12431e-13	8.99962e-11	0.419662	202	167	145	88	66	66		PLAC8 family protein
		AT2G44370	-1.25903	1.93456	30.3277	3.6487e-08	1.14738e-05	0.417824	48	64	68	28	22	27		Cysteine/Histidine-rich C1 domain family protein
		AT5G60460	-1.26311	4.18861	89.0406	3.86791e-21	1.15996e-17	0.416645	262	308	318	140	119	120		Preprotein translocase Sec, Sec61-beta subunit protein
		AT5G43520	-1.30879	3.34198	44.6494	2.35664e-11	1.18573e-08	0.403659	149	151	194	48	103	57		Cysteine/Histidine-rich C1 domain family protein
		AT1G16150	-1.3876	0.838512	21.9355	2.81976e-06	0.000533936	0.382199	24	30	28	11	11	10	WAKL4	WAKL4__wall associated kinase-like 4
		AT1G31885	-1.42633	0.938294	18.7995	1.45204e-05	0.00206213	0.372075	21	28	40	7	13	14	NIP3;1	NIP3;1__NOD26-like intrinsic protein 3;1
		AT1G07690	-1.44359	0.0110106	12.2117	0.000474896	0.0358923	0.367652	12	15	16	9	4	3
		AT5G62150	-1.4522	1.36203	32.507	1.18764e-08	4.18288e-06	0.365464	38	39	46	17	15	14		peptidoglycan-binding LysM domain-containing protein
		AT5G38940	-1.47657	4.64202	88.998	3.95218e-21	1.15996e-17	0.359343	459	326	482	122	195	156		RmlC-like cupins superfamily protein
		AT1G14550	-1.59019	1.80559	38.8392	4.60199e-10	1.97661e-07	0.332127	64	63	48	28	12	19		Peroxidase superfamily protein
		AT1G67270	-1.60105	-0.0522975	14.3752	0.000149765	0.0139543	0.329636	16	14	12	2	7	5		Zinc-finger domain of monoamine-oxidase A repressor R1 protein
		AT3G27950	-1.65077	2.11056	60.4362	7.60035e-15	7.87307e-12	0.318471	75	64	81	18	28	26		GDSL-like Lipase/Acylhydrolase superfamily protein
		AT5G06980	-1.72601	1.36044	28.0912	1.1573e-07	3.08789e-05	0.302287	53	42	34	15	22	3	LNK4	LNK4
		AT5G40590	-2.4346	2.33111	85.5812	2.22375e-20	4.89503e-17	0.184974	91	80	116	13	31	11		Cysteine/Histidine-rich C1 domain family protein
		AT5G48430	-2.45605	3.25303	62.5071	2.65492e-15	3.11687e-12	0.182245	192	94	265	27	46	32		Eukaryotic aspartyl protease family protein
